# ppigFinder: an integrated desktop application for bacterial genome annotation and AlphaFold 3-based protein–protein interaction screening

**DOI:** 10.64898/2026.08.23.746524

**Authors:** Gabriel Umaji Oka, Camilla Adan, Celso Vítor Alves Queiroz Calomeno, Robson Francisco de Souza

## Abstract

**Motivation:** AlphaFold-based structure prediction has transformed structural biology by enabling accurate protein modelling and providing a powerful framework for inferring protein-protein interactions (PPIs). However, discovering candidate PPIs directly from genome sequences remains a fragmented and largely trial-and-error process, typically requiring separate tools for open reading frame (ORF) prediction, functional annotation, candidate selection, iterative testing of potential partners, manual preparation of individual structural-prediction jobs, and downstream interpretation of confidence metrics.

**Results:** We present Protein-Protein Interaction Genomic Finder (ppigFinder), a standalone, cross-platform desktop application that integrates these steps into a project-oriented graphical workflow for genome-based PPI discovery from nucleotide sequence data. ppigFinder combines ORF prediction, functional annotation, genomic-neighbourhood inspection, AlphaFold 3 job generation, remote job submission, and structural-confidence analysis within a single environment. As a proof of concept, we performed a VirD4-centered AlphaFold 3 interactome screen in Xanthomonas citri pv. citri strain 306, modelling VirD4 (ORF2601) against all 4,303 predicted chromosomal ORFs. Ranking by the minimum interchain predicted aligned error (PAE_min) placed all 14 XVIPCD-containing effector candidates within the top 1% of predictions, with the six top-ranked models corresponding to XVIP candidates. The screen also recovered an XVIPCD-containing protein absent from the reference genome annotation and identified high-confidence candidates predicted to bind VirD4 at a surface opposite to the XVIPCD-binding site.

**Availability and implementation:** ppigFinder is implemented in Python 3.11 and is freely available under the MIT licence at https://github.com/leepusp/ppigfinder, with documentation and installation instructions for Linux, macOS and Windows. The version described here is archived at [DOI Zenodo — XXXX].
