## Supplementary Table 3 for "ppigFinder: an integrated desktop application for bacterial genome annotation and AlphaFold 3-based protein–protein interaction screening"

### Sheet: VirD4 oligomers
Supplementary Table S3. AlphaFold 3 confidence metrics for VirD4 self-association
VirD4 (ORF2601 / XAC2623) from Xanthomonas citri pv. citri 306 modelled as a homodimer and as a homohexamer. Both models were generated on the AlphaFold Server; values are read directly from the summary_confidences.json file of each job.
Metric	Homodimer (2 x VirD4)	Homohexamer (6 x VirD4)	Notes
SYSTEM
Chains modelled	2	6	Full-length VirD4, 557 residues per chain
Total residues (tokens)	1114	3342	557 x number of chains
Unique interchain pairs	1	15	n(n-1)/2
GLOBAL CONFIDENCE
ipTM	0.15	0.78	Interface predicted TM-score; higher is better
pTM	0.46	0.79	Predicted TM-score of the whole assembly
ranking_score	0.22	0.78	Native AlphaFold 3 ranking score
PER-CHAIN CONFIDENCE
chain_iptm (per chain)	0.15	0.68	Identical across all chains in both models
chain_ptm (per chain)	0.74	0.75	Identical across all chains in both models
INTERFACE METRICS
chain_pair_iptm, lowest	0.15	0.63	Off-diagonal entries of chain_pair_iptm
chain_pair_iptm, highest	0.15	0.73	Narrow range in the hexamer indicates equivalent interfaces
PAE_min, lowest (A)	23.98	2.2	Minimum over both off-diagonal directions
PAE_min, median (A)	24.015	4.26	Across all off-diagonal chain pairs
PAE_min, highest (A)	24.05	5.18	Across all off-diagonal chain pairs
MODEL QUALITY
fraction_disordered	0	0	Fraction of the assembly predicted disordered
has_clash	0	0	0 = no steric clash detected
Source: AlphaFold Server jobs 'VirD4 v VirD4' and 'VirD4 vhexamero'; files fold_vird4_v_vird4_summary_confidences_0.json and fold_vird4_vhexamero_summary_confidences_0.json.
Note: the VirD4-VirD4 pair was also generated independently as part of the genome-wide screen on the DaVinci cluster (Supplementary Table S2), which gave ipTM 0.14 and PAE_min 26.31 A, in agreement with the AlphaFold Server values reported here.
